# *MEOX2* homeobox gene promotes growth of malignant gliomas

**DOI:** 10.1101/2021.08.24.457477

**Authors:** Anna Schönrock, Elisa Heinzelmann, Bianca Steffl, Ashwin Narayanan, Damir Krunic, Marion Bähr, Jong-Whi Park, Claudia Schmidt, Koray Özduman, M. Necmettin Pamir, Wolfgang Wick, Felix Bestvater, Dieter Weichenhan, Christoph Plass, Julian Taranda, Moritz Mall, Şevin Turcan

## Abstract

Glioblastoma (GBM) is an aggressive tumor that frequently exhibits gain of chromosome 7, loss of chromosome 10 and aberrantly activated receptor tyrosine kinase signaling pathways. Here, we identify mesenchyme homeobox 2 (MEOX2) on chromosome 7 with increased expression in GBM as a salient oncogenic transcription factor. Specifically, we show that MEOX2 overexpression leads to increased ERK phosphorylation, and we identify a phosphorylation site on MEOX2 that regulates its transcriptional activity by altering its subnuclear localization. We show that MEOX2 overexpression can lead to increased growth in GBM implantation models and cooperates with loss of p53 and PTEN in cerebral organoid models of human malignant gliomas to induce cell proliferation. Furthermore, using high-throughput genomics, we identify transcriptional target genes of MEOX2 in patient-derived GBM tumorsphere models and a fresh frozen GBM tumor. These analyses show that MEOX2 activates several oncogenic pathways involved in MAPK signaling and extracellular matrix organization. Furthermore, MEOX2 binds to oncogenic ETS factors and known glioma oncogenes such as *FABP7*. In total, we reveal a novel role for MEOX2 in GBM initiation and progression and demonstrate that MEOX2 can enhance ERK signaling through a feed-forward mechanism.

**Significance Statement:** Glioblastoma (GBM) harbors gain of chromosome 7 as an early driver event. In this study, we show that mesenchyme homeobox 2 (MEOX2), an aberrantly upregulated transcription factor on chromosome 7, is an oncogene in human glioblastoma. In contrast to GBM, *MEOX2* expression is very low in normal brain. We show that MEOX2 cooperates with p53 and PTEN loss to promote tumor initiation in cerebral organoid models. In addition, we identify direct and indirect molecular targets of MEOX2 and demonstrate its role in activating the ERK signaling cascade. These findings identify a novel oncogene in GBM and highlight the transcriptional networks hijacked by these tumors to activate signaling pathways central to GBM biology.
