## Supplemental Table 1 for "*MEOX2* homeobox gene promotes growth of malignant gliomas"

### Sheet: Supplemental Table 1 - Top 50 g
Supplemental Table 1. Top 50 genes correlating with MEOX2 expression in TCGA GBM dataset. Data downloaded from cBioPortal (http://www.cbioportal.org/)
Correlated Gene	Cytoband	Spearman's Correlation	p-Value	q-Value
ELOVL2	6p24.2	0.695215	1.91084e-76	2.2674e-72
PIPOX	17q11.2	0.693255	7.49377e-76	4.44605e-72
ANXA5	4q27	0.642487	5.45797e-62	2.15881e-58
DENND2A	7q34	0.624005	1.42862e-57	4.23799e-54
ARNTL	11p15.3	0.61725	4.97166e-56	1.17987e-52
VAV3	1p13.3	0.603459	5.37406e-53	1.06281e-49
SPRY2	13q31.1	0.601905	1.15602e-52	1.95962e-49
LHFPL6	13q13.3-q14.11	0.594633	3.93928e-51	5.84294e-48
EGFR	7p11.2	0.59282	9.36701e-51	1.11585e-47
GRIK1	21q21.3	0.592811	9.40379e-51	1.11585e-47
PDGFA	7p22.3	0.591874	1.46837e-50	1.58397e-47
CNGA3	2q11.2	0.581127	2.1899e-48	2.16545e-45
SLC2A10	20q13.12	0.57362	6.48161e-47	5.91622e-44
MARC2	1q41	0.568712	5.66411e-46	4.80074e-43
ACSL3	2q36.1	0.566361	1.57993e-45	1.24983e-42
P2RY1	3q25.2	0.564727	3.20669e-45	2.37816e-42
KLHL4	Xq21.31	0.564005	4.37887e-45	3.05645e-42
CDH6	5p13.3	0.562216	9.44407e-45	6.22574e-42
NR2E1	6q21	0.558608	4.3892e-44	2.74117e-41
TRIP6	7q22.1	0.558074	5.49994e-44	3.26312e-41
SHOX2	3q25.32	0.554595	2.37081e-43	1.33962e-40
BBOX1	11p14.2	0.552313	6.12448e-43	3.30332e-40
ITGB8	7p21.1	0.551695	7.91012e-43	4.08093e-40
SLC1A3	5p13.2	0.548038	3.55403e-42	1.75717e-39
EYA2	20q13.12	0.545653	9.37405e-42	4.4493e-39
ARAP3	5q31.3	0.544474	1.51005e-41	6.89164e-39
MAB21L1	13q13.3	0.543333	2.39063e-41	1.05064e-38
IER5	1q25.3	0.542453	3.40257e-41	1.44196e-38
LRRC17	7q22.1	0.542005	4.0723e-41	1.66627e-38
CARMIL1	6p22.2	0.537436	2.49887e-40	9.88387e-38
SOCS2	12q22	0.534694	7.3263e-40	2.80432e-37
PLA2G5	1p36.13	0.534248	8.71619e-40	3.23207e-37
MLC1	22q13.33	0.529861	4.76246e-39	1.67384e-36
TNFAIP6	2q23.3	0.529842	4.79611e-39	1.67384e-36
CDH4	20q13.33	0.528134	9.22961e-39	3.1291e-36
SEC61G	7p11.2	0.525631	2.39145e-38	7.88249e-36
ARAP2	4p14	0.525526	2.4886e-38	7.98101e-36
SPRY1	4q28.1	0.520499	1.6435e-37	5.13204e-35
FGFR3	4p16.3	0.519455	2.4226e-37	7.37092e-35
NR0B1	Xp21.2	-0.519114	2.74987e-37	8.15465e-35
TRIM5	11p15.4	0.519048	2.81764e-37	8.15465e-35
FOXG1	14q12	0.517906	4.29866e-37	1.21447e-34
ABCD2	12q12	0.517807	4.45969e-37	1.23067e-34
LMO2	11p13	0.516708	6.68561e-37	1.80299e-34
CST3	20p11.21	0.516505	7.20199e-37	1.89908e-34
SLC4A4	4q13.3	0.515895	9.01094e-37	2.32443e-34
SPRY4	5q31.3	0.51487	1.31161e-36	3.3114e-34
FBXO17	19q13.2	0.514172	1.69215e-36	4.18315e-34
GNA12	7p22.3-p22.2	0.512459	3.15511e-36	7.64052e-34
LAMB2	3p21.31	0.511501	4.46246e-36	1.05903e-33
