## Supplemental Table 10 for "*MEOX2* homeobox gene promotes growth of malignant gliomas"

### Sheet: common MEOX2 peaks
Supplemental Table 10 - Overlapping MEOX2-bound genomic regions in patient-derived tumorspheres and GBM tumor.
seqnames	start	end	width	strand	annotation	geneChr	geneStart	geneEnd	geneLength	geneStrand	geneId	transcriptId	distanceToTSS	ENSEMBL	SYMBOL	GENENAME
chr6	164506400	164506785	386	*	Distal Intergenic	6	163835675	163999628	163954	1	9444	uc003quj.3	670725	ENSG00000112531	QKI	QKI, KH domain containing RNA binding
chr12	58819480	58819784	305	*	Distal Intergenic	12	58335445	58351052	15608	1	91419	uc001sqp.3	484035	ENSG00000166896	ATP23	ATP23 metallopeptidase and ATP synthase assembly factor homolog
chr18	75234132	75234466	335	*	Distal Intergenic	18	74962008	74982096	20089	1	2587	uc002lms.4	272124	ENSG00000166573	GALR1	galanin receptor 1
chr5	123149685	123150073	389	*	Distal Intergenic	5	122881111	122952738	71628	1	1456	uc031skw.1	268574	ENSG00000151292	CSNK1G3	casein kinase 1 gamma 3
chr5	107436855	107437218	364	*	Intron (uc011cvc.2/64839, intron 6 of 8)	5	107213952	107703654	489703	2	64839	uc003kon.4	266436	ENSG00000145743	FBXL17	F-box and leucine rich repeat protein 17
chr3	89381635	89381720	86	*	Intron (uc003dqx.1/2042, intron 3 of 6)	3	89156674	89531284	374611	1	2042	uc003dqy.3	224961	ENSG00000044524	EPHA3	EPH receptor A3
chr17	55483958	55484214	257	*	Intron (uc010wnm.1/124540, intron 6 of 13)	17	55339476	55345894	6419	1	124540	uc002ivb.3	144482	ENSG00000153944	MSI2	musashi RNA binding protein 2
chr3	182082833	182083020	188	*	Distal Intergenic	3	182164758	182204150	39393	2	401103	uc021xib.2	121130	ENSG00000241098	LINC01994	long intergenic non-protein coding RNA 1994
chr10	114492145	114492426	282	*	Intron (uc001kzy.3/143187, intron 7 of 7)	10	114393929	114394013	85	1	100422909	uc021pyf.1	98216	ENSG00000264763	MIR4295	microRNA 4295
chr5	114791187	114791442	256	*	Distal Intergenic	5	114856608	114880591	23984	2	56929	uc003krb.1	89149	ENSG00000145780	FEM1C	fem-1 homolog C
chr3	149293860	149294122	263	*	Intron (uc003exe.3/25937, intron 1 of 5)	3	149235022	149375109	140088	2	25937	uc003exe.3	80987	ENSG00000018408	WWTR1	WW domain containing transcription regulator 1
chr1	68850303	68850426	124	*	Distal Intergenic	1	68894507	68915642	21136	2	6121	uc001dei.1	65216	ENSG00000116745	RPE65	retinoid isomerohydrolase RPE65
chr7	92410614	92410894	281	*	Intron (uc011khw.2/1021, intron 2 of 7)	7	92234235	92463231	228997	2	1021	uc011khw.2	52337	ENSG00000105810	CDK6	cyclin dependent kinase 6
chr19	39184146	39184460	315	*	Intron (uc010egc.2/81, intron 1 of 11)	19	39220832	39226069	5238	2	147968	uc010egd.1	41609	ENSG00000182472	CAPN12	calpain 12
chr7	140262649	140263035	387	*	Intron (uc010lnj.3/27147, intron 7 of 17)	7	140218220	140302342	84123	2	27147	uc010lnj.3	39307	ENSG00000146966	DENND2A	DENN domain containing 2A
chr14	62075785	62076045	261	*	Intron (uc021rtz.1/400221, intron 1 of 2)	14	62037258	62121431	84174	1	400221	uc021rtz.1	38527	ENSG00000232774	FLJ22447	uncharacterized LOC400221
chr6	43894477	43894755	279	*	Intron (uc011dvm.2/100132354, intron 1 of 1)	6	43858765	43905944	47180	1	100132354	uc011dvm.2	35712	NA	LINC01512	long intergenic non-protein coding RNA 1512
chr7	12755384	12755694	311	*	Distal Intergenic	7	12726911	12730558	3648	1	10124	uc021zzq.1	28473	ENSG00000122644	ARL4A	ADP ribosylation factor like GTPase 4A
chr6	111862247	111862556	310	*	Intron (uc021zdu.1/643749, intron 1 of 3)	6	111876581	111888563	11983	2	10758	uc011ebb.3	26007	ENSG00000056972	TRAF3IP2	TRAF3 interacting protein 2
chr18	3603636	3603993	358	*	Exon (uc002kmi.3/uc002kmi.3, exon 1 of 2)	18	3594112	3597377	3266	1	649446	uc010wza.3	9524	NA	DLGAP1-AS1	DLGAP1 antisense RNA 1
chr2	11970181	11970579	399	*	Distal Intergenic	2	11977059	11977112	54	2	100422996	uc021vea.1	6533	ENSG00000265172	MIR4262	microRNA 4262
chr5	140900831	140901215	385	*	Intron (uc011dbd.2/1729, intron 3 of 4)	5	140894588	140906028	11441	2	1729	uc011dbd.2	4813	ENSG00000131504	DIAPH1	diaphanous related formin 1
chr5	87959551	87959822	272	*	Promoter (2-3kb)	5	87962671	87962757	87	2	407047	uc021ybf.1	2935	ENSG00000284447	MIR9-2	microRNA 9-2
chr1	28975335	28975399	65	*	Promoter (<=1kb)	1	28975112	28975246	135	1	26824	uc009vtj.1	223	ENSG00000274978	RNU11	RNA, U11 small nuclear
chr1	234859975	234860267	293	*	Promoter (<=1kb)	1	234859789	234867390	7602	1	100506810	uc001hwj.2	186	ENSG00000227630	LINC01132	long intergenic non-protein coding RNA 1132
chr3	4947943	4948220	278	*	Promoter (<=1kb)	3	4939914	4948186	8273	2	100507582	uc010hcd.2	0	ENSG00000235831	BHLHE40-AS1	BHLHE40 antisense RNA 1
chr3	37034707	37035049	343	*	Promoter (<=1kb)	3	37034841	37092337	57497	1	4292	uc003cgl.3	0	ENSG00000076242	MLH1	mutL homolog 1
chr3	45550753	45551064	312	*	Promoter (<=1kb)	3	45524187	45551037	26851	2	100885795	uc031rzd.1	0	NA	LARS2-AS1	LARS2 antisense RNA 1
chr6	123100399	123100724	326	*	Promoter (<=1kb)	6	123100646	123104039	3394	1	2173	uc003pzd.3	0	ENSG00000164434	FABP7	fatty acid binding protein 7
chr18	3593763	3594060	298	*	Promoter (<=1kb)	18	3594112	3597377	3266	1	649446	uc010wza.3	-52	NA	DLGAP1-AS1	DLGAP1 antisense RNA 1
chr3	114866345	114866646	302	*	Promoter (<=1kb)	3	114406073	114866127	460055	2	26137	uc003ebp.3	-218	ENSG00000181722	ZBTB20	zinc finger and BTB domain containing 20
chr9	130830101	130830207	107	*	Promoter (<=1kb)	9	130830479	130871537	41059	1	114789	uc004btb.4	-272	ENSG00000148339	SLC25A25	solute carrier family 25 member 25
chr3	71100067	71100253	187	*	Intron (uc003doi.3/27086, intron 3 of 14)	3	71017535	71090683	73149	2	27086	uc003dor.1	-9384	ENSG00000114861	FOXP1	forkhead box P1
chr14	61990946	61991308	363	*	Intron (uc010tsa.2/5583, intron 9 of 12)	14	62010080	62017698	7619	1	5583	uc001xfo.3	-18772	ENSG00000027075	PRKCH	protein kinase C eta
chr13	37701823	37702068	246	*	Distal Intergenic	13	37677397	37679801	2405	2	122011	uc001uwm.1	-22022	ENSG00000180138	CSNK1A1L	casein kinase 1 alpha 1 like
chr11	35940778	35941041	264	*	Distal Intergenic	11	35965612	36252841	287230	1	143458	uc001mwk.1	-24571	ENSG00000179241	LDLRAD3	low density lipoprotein receptor class A domain containing 3
chr9	73517675	73517939	265	*	Intron (uc004aic.3/80036, intron 1 of 25)	9	73398778	73483974	85197	2	80036	uc004aig.3	-33701	ENSG00000083067	TRPM3	transient receptor potential cation channel subfamily M member 3
chr1	182721619	182721894	276	*	Distal Intergenic	1	182758584	182791334	32751	1	80896	uc010pnx.2	-36690	ENSG00000135838	NPL	N-acetylneuraminate pyruvate lyase
chr7	92262605	92262953	349	*	Intron (uc011khw.2/1021, intron 5 of 7)	7	92190072	92219706	29635	2	257415	uc022ahf.1	-42899	ENSG00000234545	FAM133B	family with sequence similarity 133 member B
chr3	24033391	24033538	148	*	Distal Intergenic	3	23933572	23988053	54482	2	28512	uc003cck.3	-45338	ENSG00000197885	NKIRAS1	NFKB inhibitor interacting Ras like 1
chr12	32423840	32424093	254	*	Intron (uc001rku.3/636, intron 2 of 9)	12	32487450	32491094	3645	1	636	uc001rkw.1	-63357	ENSG00000151746	BICD1	BICD cargo adaptor 1
chr9	84441234	84441595	362	*	Distal Intergenic	9	84528352	84534842	6491	1	347127	uc011lst.2	-86757	ENSG00000240632	SPATA31D5P	SPATA31 subfamily D member 5, pseudogene
chr9	17017984	17018227	244	*	Distal Intergenic	9	17135038	17167372	32335	1	54875	uc003zmw.2	-116811	ENSG00000044459	CNTLN	centlein
chr5	124708696	124709057	362	*	Distal Intergenic	5	123982372	124084500	102129	2	57507	uc003ktt.1	-624196	ENSG00000168916	ZNF608	zinc finger protein 608
