## Supplemental Table 6 for "*MEOX2* homeobox gene promotes growth of malignant gliomas"

### Sheet: Sheet1
Supplemental Table 6. Activation z-score of pathways analyzed by Ingenuity Pathway Analysis software.
Canonical Pathways	TS667 KD1	TS600 KD2	TS667 KD2
Hepatic Fibrosis Signaling Pathway	-1.961	-0.302	-3.024
Synaptic Long Term Depression	1.265	2.236	-1.265
HOTAIR Regulatory Pathway	-2.333	-1	-1.069
ILK Signaling	-2.121	-1	-1.134
Insulin Secretion Signaling Pathway	1.342	2	0.905
Breast Cancer Regulation by Stathmin1	-0.169	2.121	-1.732
Wnt/β-catenin Signaling	-1.604	0.447	-1.941
Osteoarthritis Pathway	-1.5	-0.378	-1.941
Colorectal Cancer Metastasis Signaling	-1.897	-1	-0.905
Regulation Of The Epithelial Mesenchymal Transition In Development Pathway	-2.121	0	-1.633
CREB Signaling in Neurons	0.302	1	-2.263
IL-15 Production	1.508	-2	0
Basal Cell Carcinoma Signaling	-1.342	0	-2
Endothelin-1 Signaling	1	2	-0.333
Tumor Microenvironment Pathway	-1.941	N/A	-1.387
GP6 Signaling Pathway	-0.577	-0.816	-1.897
Integrin Signaling	-1.342	N/A	-1.897
Endocannabinoid Neuronal Synapse Pathway	1.265	N/A	-1.897
MSP-RON Signaling In Cancer Cells Pathway	-2.449	N/A	0.707
Opioid Signaling Pathway	0.577	2	0.535
RhoGDI Signaling	-0.333	-1	1.732
Actin Cytoskeleton Signaling	-0.707	N/A	-2.333
Corticotropin Releasing Hormone Signaling	0.447	N/A	2.53
cAMP-mediated signaling	1.667	N/A	1.291
Glioblastoma Multiforme Signaling	-1.508	0	-1.414
Cholecystokinin/Gastrin-mediated Signaling	-1.342	0.447	1
RhoA Signaling	-1.633	N/A	-1.134
Cardiac Hypertrophy Signaling	0.378	0.447	-1.897
IL-6 Signaling	-1.633	-1	N/A
Amyotrophic Lateral Sclerosis Signaling	0.707	N/A	-1.89
CXCR4 Signaling	-0.447	1	-1.134
Synaptogenesis Signaling Pathway	2	N/A	-0.535
Signaling by Rho Family GTPases	-0.632	N/A	-1.897
PAK Signaling	N/A	N/A	-2.449
BEX2 Signaling Pathway	-1	N/A	-1.414
Xenobiotic Metabolism CAR Signaling Pathway	0.302	N/A	-2.111
Role of Wnt/GSK-3β Signaling in the Pathogenesis of Influenza	-1.342	0	-1
ERK5 Signaling	-2.236	N/A	N/A
STAT3 Pathway	1.414	N/A	0.816
Gα12/13 Signaling	-1.89	N/A	0.333
Factors Promoting Cardiogenesis in Vertebrates	0.5	0.816	-0.905
Gαq Signaling	0.378	1.342	-0.447
p70S6K Signaling	0.707	1	-0.447
Semaphorin Neuronal Repulsive Signaling Pathway	-0.577	-1	-0.577
Sperm Motility	1.633	N/A	0.447
G Beta Gamma Signaling	-0.707	1	-0.302
Chondroitin Sulfate Biosynthesis	0	N/A	-2
Regulation of Actin-based Motility by Rho	N/A	N/A	-2
Dilated Cardiomyopathy Signaling Pathway	0	N/A	2
Glioma Invasiveness Signaling	-1	N/A	-1
Adrenomedullin signaling pathway	-1.155	N/A	-0.707
Rac Signaling	1.414	N/A	-0.447
Cardiac Hypertrophy Signaling (Enhanced)	0.557	0.333	-0.962
Wnt/Ca+ pathway	0	1	-0.816
GNRH Signaling	-1	N/A	0.816
PTEN Signaling	-1.732	N/A	0
Dermatan Sulfate Biosynthesis	0.378	N/A	-1.342
Coronavirus Pathogenesis Pathway	-0.577	N/A	-1.134
Thrombin Signaling	-0.447	0.816	-0.447
Acute Phase Response Signaling	-0.707	N/A	-1
Protein Kinase A Signaling	0.209	-0.816	0.655
Calcium Signaling	0	N/A	-1.667
Endocannabinoid Cancer Inhibition Pathway	0	N/A	-1.667
Aryl Hydrocarbon Receptor Signaling	-0.447	N/A	1.134
PCP pathway	-1.134	0	-0.447
Dopamine-DARPP32 Feedback in cAMP Signaling	0.447	N/A	1.134
Estrogen Receptor Signaling	0.688	0.816	0
Dermatan Sulfate Biosynthesis (Late Stages)	0.447	N/A	-1
Neuropathic Pain Signaling In Dorsal Horn Neurons	0.302	0	-1.134
Netrin Signaling	N/A	N/A	-1.414
Senescence Pathway	0.577	N/A	-0.832
Systemic Lupus Erythematosus In B Cell Signaling Pathway	-0.775	N/A	-0.632
Gαi Signaling	1	N/A	0.378
Glutamate Receptor Signaling	1.342	N/A	N/A
Cyclins and Cell Cycle Regulation	-1.342	N/A	0
Ethanol Degradation IV	N/A	N/A	-1.342
Oxidative Ethanol Degradation III	N/A	N/A	-1.342
Ethanol Degradation II	N/A	N/A	-1.342
p38 MAPK Signaling	0.447	0.447	0.447
IL-8 Signaling	-0.632	0	0.707
eNOS Signaling	0	N/A	1.265
TGF-β Signaling	-0.816	N/A	-0.447
Apelin Cardiac Fibroblast Signaling Pathway	0.816	N/A	0.447
Nitric Oxide Signaling in the Cardiovascular System	0.447	N/A	0.707
Renin-Angiotensin Signaling	1.134	N/A	N/A
HGF Signaling	-1.134	N/A	0
White Adipose Tissue Browning Pathway	-0.447	N/A	-0.577
GPCR-Mediated Nutrient Sensing in Enteroendocrine Cells	0.378	N/A	-0.632
Inhibition of Matrix Metalloproteases	N/A	N/A	-1
Apelin Liver Signaling Pathway	0	N/A	-1
Regulation of Cellular Mechanics by Calpain Protease	N/A	N/A	-1
14-3-3-mediated Signaling	0	1	N/A
Cell Cycle: G1/S Checkpoint Regulation	1	N/A	N/A
Retinol Biosynthesis	N/A	N/A	-1
Production of Nitric Oxide and Reactive Oxygen Species in Macrophages	0.447	-0.447	N/A
PI3K/AKT Signaling	-0.447	N/A	-0.447
Growth Hormone Signaling	0.447	N/A	0.447
Ephrin Receptor Signaling	-0.447	N/A	-0.378
Androgen Signaling	N/A	N/A	-0.816
Role of NFAT in Cardiac Hypertrophy	0	N/A	-0.775
Leukocyte Extravasation Signaling	-0.333	0	-0.302
α-Adrenergic Signaling	0.447	N/A	N/A
CDK5 Signaling	N/A	N/A	-0.447
PDGF Signaling	0	N/A	-0.447
Chondroitin Sulfate Biosynthesis (Late Stages)	0.447	N/A	N/A
Aldosterone Signaling in Epithelial Cells	0.447	N/A	N/A
tRNA Splicing	N/A	N/A	0.447
Coagulation System	0.447	N/A	0
LPS/IL-1 Mediated Inhibition of RXR Function	-0.447	N/A	N/A
Ceramide Signaling	-0.378	N/A	N/A
Regulation Of The Epithelial Mesenchymal Transition By Growth Factors Pathway	-0.333	N/A	0
Sertoli Cell-Sertoli Cell Junction Signaling	N/A	N/A	N/A
VEGF Family Ligand-Receptor Interactions	N/A	N/A	N/A
IL-1 Signaling	N/A	N/A	N/A
Role of NANOG in Mammalian Embryonic Stem Cell Pluripotency	N/A	N/A	N/A
G Protein Signaling Mediated by Tubby	N/A	N/A	N/A
Ephrin B Signaling	N/A	N/A	N/A
Apelin Muscle Signaling Pathway	N/A	N/A	N/A
Role of Tissue Factor in Cancer	N/A	N/A	N/A
Hepatic Cholestasis	N/A	N/A	N/A
FAK Signaling	N/A	N/A	N/A
Axonal Guidance Signaling	N/A	N/A	N/A
Xenobiotic Metabolism AHR Signaling Pathway	N/A	N/A	0
D-myo-inositol (1,4,5)-Trisphosphate Biosynthesis	N/A	N/A	N/A
Role of Osteoblasts, Osteoclasts and Chondrocytes in Rheumatoid Arthritis	N/A	N/A	N/A
Regulation of the Epithelial-Mesenchymal Transition Pathway	N/A	N/A	N/A
Putrescine Degradation III	N/A	N/A	N/A
Tight Junction Signaling	N/A	N/A	N/A
Intrinsic Prothrombin Activation Pathway	N/A	N/A	N/A
Neuregulin Signaling	0	N/A	N/A
PD-1, PD-L1 cancer immunotherapy pathway	N/A	N/A	N/A
IGF-1 Signaling	0	N/A	N/A
Acetate Conversion to Acetyl-CoA	N/A	N/A	N/A
Molecular Mechanisms of Cancer	N/A	N/A	N/A
Granulocyte Adhesion and Diapedesis	N/A	N/A	N/A
Cellular Effects of Sildenafil (Viagra)	N/A	N/A	N/A
Epithelial Adherens Junction Signaling	N/A	N/A	N/A
Adipogenesis pathway	N/A	N/A	N/A
Germ Cell-Sertoli Cell Junction Signaling	N/A	N/A	N/A
Mitochondrial L-carnitine Shuttle Pathway	N/A	N/A	N/A
Fatty Acid α-oxidation	N/A	N/A	N/A
Ovarian Cancer Signaling	N/A	N/A	N/A
RAR Activation	N/A	N/A	N/A
Human Embryonic Stem Cell Pluripotency	N/A	N/A	N/A
Phagosome Formation	N/A	N/A	N/A
Cardiomyocyte Differentiation via BMP Receptors	N/A	N/A	N/A
Caveolar-mediated Endocytosis Signaling	N/A	N/A	N/A
Atherosclerosis Signaling	N/A	N/A	N/A
Galactose Degradation I (Leloir Pathway)	N/A	N/A	N/A
Asparagine Biosynthesis I	N/A	N/A	N/A
Antiproliferative Role of Somatostatin Receptor 2	N/A	N/A	N/A
nNOS Signaling in Skeletal Muscle Cells	N/A	N/A	N/A
Hepatic Fibrosis / Hepatic Stellate Cell Activation	N/A	N/A	N/A
VDR/RXR Activation	N/A	N/A	N/A
Glucose and Glucose-1-phosphate Degradation	N/A	N/A	N/A
Phospholipases	N/A	N/A	N/A
Role of Macrophages, Fibroblasts and Endothelial Cells in Rheumatoid Arthritis	N/A	N/A	N/A
Tryptophan Degradation X (Mammalian, via Tryptamine)	N/A	N/A	0
Cardiac β-adrenergic Signaling	N/A	N/A	0
Taurine Biosynthesis	N/A	N/A	N/A
Melatonin Signaling	N/A	N/A	N/A
L-cysteine Degradation I	N/A	N/A	N/A
G-Protein Coupled Receptor Signaling	N/A	N/A	N/A
Semaphorin Signaling in Neurons	N/A	N/A	N/A
Type II Diabetes Mellitus Signaling	N/A	N/A	N/A
Relaxin Signaling	0	N/A	N/A
CCR3 Signaling in Eosinophils	N/A	N/A	N/A
Gap Junction Signaling	N/A	N/A	N/A
GABA Receptor Signaling	N/A	N/A	N/A
Gustation Pathway	N/A	N/A	N/A
FAT10 Cancer Signaling Pathway	0	N/A	0
Histamine Degradation	N/A	N/A	N/A
