## Supplemental Table 2 for "*MEOX2* homeobox gene promotes growth of malignant gliomas"

Supplemental Table 2. Pathways enriched in the top 50 genes correlating with MEOX2 expression in the TCGA dataset.
source	term_name	term_id	adjusted_p_value	negative_log10_of_adjusted_p_value	term_size	query_size	intersection_size	effective_domain_size	intersections
GO:BP	regulation of ERK1 and ERK2 cascade	GO:0070372	0.003168463	2.499151405	310	48	8	18123	SPRY2,EGFR,PDGFA,P2RY1,PLA2G5,SPRY1,FGFR3,SPRY4
GO:BP	ERK1 and ERK2 cascade	GO:0070371	0.005164845	2.286942684	331	48	8	18123	SPRY2,EGFR,PDGFA,P2RY1,PLA2G5,SPRY1,FGFR3,SPRY4
GO:BP	localization	GO:0051179	0.01084476	1.964780063	6938	48	34	18123	PIPOX,ANXA5,DENND2A,ARNTL,VAV3,SPRY2,EGFR,GRIK1,PDGFA,CNGA3,SLC2A10,ACSL3,P2RY1,NR2E1,TRIP6,ITGB8,SLC1A3,EYA2,ARAP3,CARMIL1,SOCS2,PLA2G5,MLC1,TNFAIP6,SEC61G,SPRY1,NR0B1,TRIM5,FOXG1,ABCD2,CST3,SLC4A4,GNA12,LAMB2
GO:BP	anatomical structure morphogenesis	GO:0009653	0.028829053	1.540169619	2816	48	20	18123	VAV3,SPRY2,EGFR,PDGFA,P2RY1,CDH6,NR2E1,SHOX2,ITGB8,SLC1A3,EYA2,MAB21L1,CARMIL1,CDH4,SPRY1,FGFR3,FOXG1,CST3,SPRY4,LAMB2
GO:BP	regulation of cell communication	GO:0010646	0.030324164	1.518211165	3634	48	23	18123	ARNTL,VAV3,SPRY2,EGFR,GRIK1,PDGFA,SLC2A10,P2RY1,NR2E1,TRIP6,SHOX2,SLC1A3,EYA2,ARAP3,SOCS2,PLA2G5,ARAP2,SPRY1,FGFR3,NR0B1,TRIM5,SPRY4,GNA12
GO:BP	multicellular organismal process	GO:0032501	0.031089257	1.507389655	8000	48	36	18123	ANXA5,ARNTL,VAV3,SPRY2,EGFR,GRIK1,PDGFA,CNGA3,SLC2A10,ACSL3,P2RY1,CDH6,NR2E1,TRIP6,SHOX2,ITGB8,SLC1A3,EYA2,MAB21L1,LRRC17,CARMIL1,SOCS2,PLA2G5,TNFAIP6,CDH4,SPRY1,FGFR3,NR0B1,FOXG1,ABCD2,LMO2,CST3,SLC4A4,SPRY4,GNA12,LAMB2
GO:BP	regulation of signaling	GO:0023051	0.035750146	1.446722183	3669	48	23	18123	ARNTL,VAV3,SPRY2,EGFR,GRIK1,PDGFA,SLC2A10,P2RY1,NR2E1,TRIP6,SHOX2,SLC1A3,EYA2,ARAP3,SOCS2,PLA2G5,ARAP2,SPRY1,FGFR3,NR0B1,TRIM5,SPRY4,GNA12
GO:BP	cellular response to endogenous stimulus	GO:0071495	0.038665743	1.412673636	1467	48	14	18123	ARNTL,SPRY2,EGFR,SLC2A10,P2RY1,NR2E1,ITGB8,SLC1A3,SOCS2,SPRY1,FGFR3,NR0B1,LMO2,SPRY4
GO:BP	regulation of developmental process	GO:0050793	0.039921375	1.398794511	2621	48	19	18123	ARNTL,SPRY2,EGFR,PDGFA,P2RY1,NR2E1,SHOX2,ITGB8,LRRC17,CARMIL1,SOCS2,PLA2G5,CDH4,SPRY1,FGFR3,FOXG1,LMO2,CST3,SPRY4
GO:BP	positive regulation of ERK1 and ERK2 cascade	GO:0070374	0.047846734	1.320147701	215	48	6	18123	SPRY2,EGFR,PDGFA,P2RY1,PLA2G5,FGFR3
GO:CC	focal adhesion	GO:0005925	0.024533602	1.610238677	420	49	7	18964	ANXA5,EGFR,TRIP6,ITGB8,FGFR3,SPRY4,GNA12
GO:CC	cell-substrate junction	GO:0030055	0.027191937	1.565559851	427	49	7	18964	ANXA5,EGFR,TRIP6,ITGB8,FGFR3,SPRY4,GNA12
KEGG	Rap1 signaling pathway	KEGG:04015	0.009056635	2.043033146	210	31	6	8000	VAV3,EGFR,PDGFA,P2RY1,ARAP3,FGFR3
KEGG	Regulation of actin cytoskeleton	KEGG:04810	0.010572672	1.975815241	216	31	6	8000	VAV3,EGFR,PDGFA,ITGB8,FGFR3,GNA12
WP	Omega-3/Omega-6 FA synthesis	WP:WP4723	0.002955952	2.529302667	15	30	3	7562	ELOVL2,ACSL3,PLA2G5
WP	Hippo-Merlin Signaling Dysregulation	WP:WP4541	0.012364214	1.907833472	122	30	5	7562	EGFR,CDH6,ITGB8,CDH4,FGFR3
