## Supplemental Table 3 for "*MEOX2* homeobox gene promotes growth of malignant gliomas"

### Sheet: Downregulated
Supplemental Table 3. Overrepresented pathways in the MEOX2-high tumors compared to MEOX2-low tumors in the TCGA GBM dataset.
Enriched Term	FDR	Number of genes in set	Number of genes in common
_-Adrenergic Signaling	FDR= 1.56e-03	(ng=85)	(ncommon=10)
Acute Phase Response Signaling	FDR= 3.14e-03	(ng=167)	(ncommon=14)
Agranulocyte Adhesion and Diapedesis	FDR= 6.78e-05	(ng=173)	(ncommon=19)
Agrin Interactions at Neuromuscular Junction	FDR= 9.44e-03	(ng=67)	(ncommon= 7)
Amyotrophic Lateral Sclerosis Signaling	FDR= 8.16e-03	(ng=97)	(ncommon= 9)
Axonal Guidance Signaling	FDR= 7.59e-04	(ng=421)	(ncommon=30)
Calcium Signaling	FDR= 1.56e-03	(ng=168)	(ncommon=15)
cAMP-mediated signaling	FDR= 2.47e-05	(ng=216)	(ncommon=23)
Cardiac _-adrenergic Signaling	FDR= 7.59e-04	(ng=132)	(ncommon=14)
CCR5 Signaling in Macrophages	FDR= 6.95e-03	(ng=62)	(ncommon= 7)
Cellular Effects of Sildenafil (Viagra)	FDR= 1.47e-04	(ng=124)	(ncommon=15)
Cholecystokinin/Gastrin-mediated Signaling	FDR= 7.64e-03	(ng=100)	(ncommon= 9)
Clathrin-mediated Endocytosis Signaling	FDR= 1.56e-03	(ng=182)	(ncommon=16)
CREB Signaling in Neurons	FDR= 3.81e-04	(ng=169)	(ncommon=17)
Differential Regulation of Cytokine Production in Intestinal Epithelial Cells by IL-17A and IL-17F	FDR= 2.98e-04	(ng=23)	(ncommon= 6)
Differential Regulation of Cytokine Production in Macrophages and T Helper Cells by IL-17A and IL-17F	FDR= 1.47e-04	(ng=18)	(ncommon= 6)
Dopamine Receptor Signaling	FDR= 6.28e-03	(ng=75)	(ncommon= 8)
Dopamine-DARPP32 Feedback in cAMP Signaling	FDR= 8.02e-05	(ng=156)	(ncommon=18)
Ephrin Receptor Signaling	FDR= 2.29e-03	(ng=172)	(ncommon=15)
ErbB Signaling	FDR= 9.62e-03	(ng=85)	(ncommon= 8)
G Beta Gamma Signaling	FDR= 5.24e-03	(ng=88)	(ncommon= 9)
G_i Signaling	FDR= 8.82e-04	(ng=120)	(ncommon=13)
G-Protein Coupled Receptor Signaling	FDR= 2.47e-05	(ng=254)	(ncommon=26)
GABA Receptor Signaling	FDR= 1.47e-04	(ng=46)	(ncommon= 9)
Glutamate Receptor Signaling	FDR= 4.65e-04	(ng=56)	(ncommon= 9)
GNRH Signaling	FDR= 1.41e-03	(ng=127)	(ncommon=13)
GO:0000267~cell fraction	FDR= 1.28e-05	(ng=497)	(ncommon= 39)
GO:0001518~voltage-gated sodium channel complex	FDR= 7.61e-03	(ng=13)	(ncommon= 3)
GO:0001764~neuron migration	FDR= 5.79e-03	(ng=30)	(ncommon= 5)
GO:0001819~positive regulation of cytokine production	FDR= 6.49e-03	(ng=20)	(ncommon= 4)
GO:0001964~startle response	FDR= 8.74e-03	(ng=13)	(ncommon= 3)
GO:0001975~response to amphetamine	FDR= 4.45e-03	(ng=9)	(ncommon= 3)
GO:0003677~DNA binding	FDR= 5.65e-05	(ng=1160)	(ncommon=17)
GO:0004629~phospholipase C activity	FDR= 5.63e-03	(ng=21)	(ncommon= 4)
GO:0004713~protein tyrosine kinase activity	FDR= 5.26e-03	(ng=74)	(ncommon= 8)
GO:0004714~transmembrane receptor protein tyrosine kinase activity	FDR= 4.14e-03	(ng=30)	(ncommon= 5)
GO:0004890~GABA-A receptor activity	FDR= 9.28e-06	(ng=20)	(ncommon= 7)
GO:0004970~ionotropic glutamate receptor activity	FDR= 4.14e-03	(ng=19)	(ncommon= 4)
GO:0005003~ephrin receptor activity	FDR= 3.68e-03	(ng=18)	(ncommon= 4)
GO:0005030~neurotrophin receptor activity	FDR= 7.73e-03	(ng=5)	(ncommon= 2)
GO:0005125~cytokine activity	FDR= 1.27e-04	(ng=131)	(ncommon=15)
GO:0005149~interleukin-1 receptor binding	FDR= 8.08e-03	(ng=13)	(ncommon= 3)
GO:0005216~ion channel activity	FDR= 3.00e-09	(ng=262)	(ncommon=33)
GO:0005230~extracellular ligand-gated ion channel activity	FDR= 4.86e-06	(ng=60)	(ncommon=12)
GO:0005234~extracellular-glutamate-gated ion channel activity	FDR= 4.14e-03	(ng=19)	(ncommon= 4)
GO:0005244~voltage-gated ion channel activity	FDR= 3.32e-05	(ng=158)	(ncommon=18)
GO:0005248~voltage-gated sodium channel activity	FDR= 1.73e-03	(ng=15)	(ncommon= 4)
GO:0005249~voltage-gated potassium channel activity	FDR= 6.85e-04	(ng=94)	(ncommon=11)
GO:0005253~anion channel activity	FDR= 1.60e-04	(ng=65)	(ncommon=10)
GO:0005254~chloride channel activity	FDR= 1.60e-04	(ng=65)	(ncommon=10)
GO:0005261~cation channel activity	FDR= 8.55e-06	(ng=182)	(ncommon=21)
GO:0005267~potassium channel activity	FDR= 1.68e-05	(ng=120)	(ncommon=16)
GO:0005272~sodium channel activity	FDR= 5.63e-03	(ng=21)	(ncommon= 4)
GO:0005275~amine transmembrane transporter activity	FDR= 4.10e-03	(ng=70)	(ncommon= 8)
GO:0005432~calcium:sodium antiporter activity	FDR= 7.73e-03	(ng=5)	(ncommon= 2)
GO:0005509~calcium ion binding	FDR= 1.36e-08	(ng=505)	(ncommon=47)
GO:0005576~extracellular region	FDR= 2.53e-03	(ng=1179)	(ncommon= 60)
GO:0005615~extracellular space	FDR= 1.35e-03	(ng=368)	(ncommon= 26)
GO:0005624~membrane fraction	FDR= 7.50e-05	(ng=283)	(ncommon= 25)
GO:0005626~insoluble fraction	FDR= 4.80e-05	(ng=291)	(ncommon= 26)
GO:0005678~chromatin assembly complex	FDR= 7.27e-03	(ng=5)	(ncommon= 2)
GO:0005739~mitochondrion	FDR= 3.75e-03	(ng=426)	(ncommon= 4)
GO:0005886~plasma membrane	FDR= 2.81e-04	(ng=1208)	(ncommon= 68)
GO:0005887~integral to plasma membrane	FDR= 4.73e-07	(ng=760)	(ncommon= 57)
GO:0006350~transcription	FDR= 1.88e-03	(ng=766)	(ncommon=11)
GO:0006355~regulation of transcription, DNA-dependent	FDR= 3.04e-04	(ng=829)	(ncommon=10)
GO:0006811~ion transport	FDR= 2.41e-07	(ng=578)	(ncommon=50)
GO:0006812~cation transport	FDR= 7.96e-07	(ng=389)	(ncommon=37)
GO:0006813~potassium ion transport	FDR= 5.04e-05	(ng=120)	(ncommon=16)
GO:0006814~sodium ion transport	FDR= 5.79e-03	(ng=103)	(ncommon=10)
GO:0006821~chloride transport	FDR= 9.52e-03	(ng=52)	(ncommon= 6)
GO:0006836~neurotransmitter transport	FDR= 1.88e-03	(ng=43)	(ncommon= 7)
GO:0006887~exocytosis	FDR= 8.17e-03	(ng=49)	(ncommon= 6)
GO:0006935~chemotaxis	FDR= 4.22e-03	(ng=80)	(ncommon= 9)
GO:0006954~inflammatory response	FDR= 1.14e-03	(ng=185)	(ncommon=17)
GO:0007155~cell adhesion	FDR= 2.66e-03	(ng=318)	(ncommon=23)
GO:0007169~transmembrane receptor protein tyrosine kinase signaling pathway	FDR= 6.81e-03	(ng=76)	(ncommon= 8)
GO:0007187~G-protein signaling, coupled to cyclic nucleotide second messenger	FDR= 8.57e-03	(ng=50)	(ncommon= 6)
GO:0007188~G-protein signaling, coupled to cAMP nucleotide second messenger	FDR= 7.33e-03	(ng=47)	(ncommon= 6)
GO:0007193~inhibition of adenylate cyclase activity by G-protein signaling	FDR= 8.80e-03	(ng=24)	(ncommon= 4)
GO:0007194~negative regulation of adenylate cyclase activity	FDR= 8.17e-03	(ng=35)	(ncommon= 5)
GO:0007214~gamma-aminobutyric acid signaling pathway	FDR= 1.37e-04	(ng=18)	(ncommon= 6)
GO:0007215~glutamate signaling pathway	FDR= 1.03e-03	(ng=18)	(ncommon= 5)
GO:0007242~intracellular signaling cascade	FDR= 4.22e-03	(ng=456)	(ncommon=29)
GO:0007267~cell-cell signaling	FDR= 3.98e-09	(ng=317)	(ncommon=38)
GO:0007268~synaptic transmission	FDR= 3.04e-06	(ng=108)	(ncommon=17)
GO:0007269~neurotransmitter secretion	FDR= 8.46e-04	(ng=10)	(ncommon= 4)
GO:0007584~response to nutrient	FDR= 6.49e-03	(ng=76)	(ncommon= 8)
GO:0007600~sensory perception	FDR= 9.10e-03	(ng=487)	(ncommon= 7)
GO:0007610~behavior	FDR= 1.33e-04	(ng=193)	(ncommon=20)
GO:0007626~locomotory behavior	FDR= 4.45e-03	(ng=97)	(ncommon=10)
GO:0008009~chemokine activity	FDR= 1.83e-04	(ng=43)	(ncommon= 8)
GO:0008021~synaptic vesicle	FDR= 1.78e-08	(ng=44)	(ncommon= 13)
GO:0008066~glutamate receptor activity	FDR= 6.90e-04	(ng=30)	(ncommon= 6)
GO:0008076~voltage-gated potassium channel complex	FDR= 2.61e-03	(ng=82)	(ncommon= 9)
GO:0008081~phosphoric diester hydrolase activity	FDR= 8.18e-03	(ng=66)	(ncommon= 7)
GO:0008270~zinc ion binding	FDR= 5.14e-04	(ng=965)	(ncommon=15)
GO:0008328~ionotropic glutamate receptor complex	FDR= 1.36e-03	(ng=14)	(ncommon= 4)
GO:0008344~adult locomotory behavior	FDR= 9.64e-03	(ng=14)	(ncommon= 3)
GO:0008509~anion transmembrane transporter activity	FDR= 3.32e-05	(ng=114)	(ncommon=15)
GO:0009611~response to wounding	FDR= 1.03e-03	(ng=182)	(ncommon=17)
GO:0010574~regulation of vascular endothelial growth factor production	FDR= 1.37e-03	(ng=6)	(ncommon= 3)
GO:0010575~positive regulation vascular endothelial growth factor production	FDR= 8.57e-03	(ng=5)	(ncommon= 2)
GO:0010975~regulation of neuron projection development	FDR= 6.81e-03	(ng=21)	(ncommon= 4)
GO:0014069~postsynaptic density	FDR= 2.76e-04	(ng=34)	(ncommon= 7)
GO:0014701~junctional sarcoplasmic reticulum membrane	FDR= 3.19e-04	(ng=5)	(ncommon= 3)
GO:0015267~channel activity	FDR= 3.00e-09	(ng=272)	(ncommon=34)
GO:0015276~ligand-gated ion channel activity	FDR= 8.55e-06	(ng=100)	(ncommon=15)
GO:0015296~anion:cation symporter activity	FDR= 5.33e-03	(ng=32)	(ncommon= 5)
GO:0015662~ATPase activity, coupled to transmembrane movement of ions, phosphorylative mechanism	FDR= 8.23e-03	(ng=51)	(ncommon= 6)
GO:0015672~monovalent inorganic cation transport	FDR= 5.20e-06	(ng=289)	(ncommon=29)
GO:0015674~di-, tri-valent inorganic cation transport	FDR= 4.99e-03	(ng=116)	(ncommon=11)
GO:0015698~inorganic anion transport	FDR= 6.49e-03	(ng=74)	(ncommon= 8)
GO:0015837~amine transport	FDR= 4.45e-03	(ng=82)	(ncommon= 9)
GO:0016021~integral to membrane	FDR= 3.71e-05	(ng=1481)	(ncommon= 85)
GO:0016023~cytoplasmic membrane-bounded vesicle	FDR= 1.92e-04	(ng=253)	(ncommon= 22)
GO:0016079~synaptic vesicle exocytosis	FDR= 3.16e-04	(ng=8)	(ncommon= 4)
GO:0016775~phosphotransferase activity, nitrogenous group as acceptor	FDR= 9.64e-03	(ng=14)	(ncommon= 3)
GO:0016917~GABA receptor activity	FDR= 2.48e-05	(ng=23)	(ncommon= 7)
GO:0017146~N-methyl-D-aspartate selective glutamate receptor complex	FDR= 2.61e-03	(ng=9)	(ncommon= 3)
GO:0017157~regulation of exocytosis	FDR= 6.49e-03	(ng=11)	(ncommon= 3)
GO:0019221~cytokine-mediated signaling pathway	FDR= 9.64e-03	(ng=25)	(ncommon= 4)
GO:0019226~transmission of nerve impulse	FDR= 3.96e-07	(ng=127)	(ncommon=20)
GO:0019717~synaptosome	FDR= 2.70e-04	(ng=24)	(ncommon= 6)
GO:0019898~extrinsic to membrane	FDR= 2.61e-03	(ng=272)	(ncommon= 20)
GO:0019933~cAMP-mediated signaling	FDR= 8.57e-03	(ng=50)	(ncommon= 6)
GO:0022604~regulation of cell morphogenesis	FDR= 8.80e-03	(ng=24)	(ncommon= 4)
GO:0022610~biological adhesion	FDR= 2.66e-03	(ng=318)	(ncommon=23)
GO:0022803~passive transmembrane transporter activity	FDR= 3.00e-09	(ng=272)	(ncommon=34)
GO:0022832~voltage-gated channel activity	FDR= 3.32e-05	(ng=158)	(ncommon=18)
GO:0022834~ligand-gated channel activity	FDR= 8.55e-06	(ng=100)	(ncommon=15)
GO:0022836~gated channel activity	FDR= 3.00e-09	(ng=247)	(ncommon=32)
GO:0022838~substrate specific channel activity	FDR= 3.81e-05	(ng=207)	(ncommon=21)
GO:0022843~voltage-gated cation channel activity	FDR= 1.75e-04	(ng=121)	(ncommon=14)
GO:0030001~metal ion transport	FDR= 3.24e-07	(ng=289)	(ncommon=32)
GO:0030054~cell junction	FDR= 2.22e-08	(ng=215)	(ncommon= 28)
GO:0030135~coated vesicle	FDR= 3.88e-07	(ng=68)	(ncommon= 14)
GO:0030136~clathrin-coated vesicle	FDR= 6.04e-08	(ng=58)	(ncommon= 14)
GO:0030182~neuron differentiation	FDR= 1.22e-04	(ng=145)	(ncommon=17)
GO:0030424~axon	FDR= 1.40e-03	(ng=34)	(ncommon= 6)
GO:0030425~dendrite	FDR= 1.17e-06	(ng=88)	(ncommon= 15)
GO:0030485~smooth muscle contractile fiber	FDR= 3.94e-03	(ng=4)	(ncommon= 2)
GO:0030529~ribonucleoprotein complex	FDR= 1.39e-03	(ng=287)	(ncommon= 1)
GO:0030534~adult behavior	FDR= 4.45e-03	(ng=54)	(ncommon= 7)
GO:0030594~neurotransmitter receptor activity	FDR= 5.07e-05	(ng=56)	(ncommon=10)
GO:0030595~leukocyte chemotaxis	FDR= 6.49e-03	(ng=11)	(ncommon= 3)
GO:0030955~potassium ion binding	FDR= 5.07e-05	(ng=93)	(ncommon=13)
GO:0031224~intrinsic to membrane	FDR= 5.49e-05	(ng=1513)	(ncommon= 85)
GO:0031225~anchored to membrane	FDR= 2.61e-03	(ng=132)	(ncommon= 12)
GO:0031226~intrinsic to plasma membrane	FDR= 3.88e-07	(ng=774)	(ncommon= 58)
GO:0031280~negative regulation of cyclase activity	FDR= 8.17e-03	(ng=35)	(ncommon= 5)
GO:0031344~regulation of cell projection organization	FDR= 7.72e-03	(ng=22)	(ncommon= 4)
GO:0031402~sodium ion binding	FDR= 6.88e-03	(ng=95)	(ncommon= 9)
GO:0031404~chloride ion binding	FDR= 1.86e-04	(ng=68)	(ncommon=11)
GO:0031410~cytoplasmic vesicle	FDR= 2.89e-04	(ng=298)	(ncommon= 24)
GO:0031420~alkali metal ion binding	FDR= 2.97e-06	(ng=195)	(ncommon=23)
GO:0031974~membrane-enclosed lumen	FDR= 2.67e-04	(ng=876)	(ncommon= 12)
GO:0031981~nuclear lumen	FDR= 1.92e-04	(ng=684)	(ncommon= 7)
GO:0031982~vesicle	FDR= 2.76e-04	(ng=314)	(ncommon= 25)
GO:0031988~membrane-bounded vesicle	FDR= 1.53e-04	(ng=265)	(ncommon= 23)
GO:0032102~negative regulation of response to external stimulus	FDR= 9.64e-03	(ng=14)	(ncommon= 3)
GO:0032940~secretion by cell	FDR= 6.81e-03	(ng=76)	(ncommon= 8)
GO:0033017~sarcoplasmic reticulum membrane	FDR= 1.91e-03	(ng=8)	(ncommon= 3)
GO:0033554~cellular response to stress	FDR= 7.70e-04	(ng=350)	(ncommon= 1)
GO:0034613~cellular protein localization	FDR= 8.74e-03	(ng=214)	(ncommon= 1)
GO:0034702~ion channel complex	FDR= 3.63e-03	(ng=137)	(ncommon= 12)
GO:0034703~cation channel complex	FDR= 1.86e-03	(ng=107)	(ncommon= 11)
GO:0034705~potassium channel complex	FDR= 2.61e-03	(ng=82)	(ncommon= 9)
GO:0034707~chloride channel complex	FDR= 4.23e-05	(ng=53)	(ncommon= 10)
GO:0035235~ionotropic glutamate receptor signaling pathway	FDR= 1.37e-03	(ng=6)	(ncommon= 3)
GO:0035270~endocrine system development	FDR= 5.25e-03	(ng=29)	(ncommon= 5)
GO:0042165~neurotransmitter binding	FDR= 4.86e-06	(ng=60)	(ncommon=12)
GO:0042310~vasoconstriction	FDR= 9.64e-03	(ng=14)	(ncommon= 3)
GO:0042330~taxis	FDR= 4.22e-03	(ng=80)	(ncommon= 9)
GO:0042379~chemokine receptor binding	FDR= 2.40e-04	(ng=45)	(ncommon= 8)
GO:0042391~regulation of membrane potential	FDR= 5.79e-03	(ng=56)	(ncommon= 7)
GO:0042493~response to drug	FDR= 6.81e-03	(ng=76)	(ncommon= 8)
GO:0042734~presynaptic membrane	FDR= 1.70e-03	(ng=15)	(ncommon= 4)
GO:0042995~cell projection	FDR= 2.89e-04	(ng=211)	(ncommon= 19)
GO:0043005~neuron projection	FDR= 1.67e-12	(ng=205)	(ncommon= 34)
GO:0043025~cell soma	FDR= 5.91e-04	(ng=64)	(ncommon= 9)
GO:0043168~anion binding	FDR= 3.25e-04	(ng=73)	(ncommon=11)
GO:0043197~dendritic spine	FDR= 3.61e-03	(ng=10)	(ncommon= 3)
GO:0043233~organelle lumen	FDR= 3.54e-04	(ng=862)	(ncommon= 12)
GO:0043279~response to alkaloid	FDR= 9.64e-03	(ng=14)	(ncommon= 3)
GO:0044429~mitochondrial part	FDR= 3.95e-03	(ng=240)	(ncommon= 1)
GO:0044456~synapse part	FDR= 1.53e-09	(ng=116)	(ncommon= 22)
GO:0044459~plasma membrane part	FDR= 1.67e-12	(ng=1293)	(ncommon=101)
GO:0044463~cell projection part	FDR= 6.19e-03	(ng=48)	(ncommon= 6)
GO:0045073~regulation of chemokine biosynthetic process	FDR= 8.57e-03	(ng=5)	(ncommon= 2)
GO:0045202~synapse	FDR= 7.70e-09	(ng=151)	(ncommon= 24)
GO:0045211~postsynaptic membrane	FDR= 1.93e-07	(ng=95)	(ncommon= 17)
GO:0045449~regulation of transcription	FDR= 1.01e-03	(ng=1172)	(ncommon=20)
GO:0045664~regulation of neuron differentiation	FDR= 2.19e-03	(ng=33)	(ncommon= 6)
GO:0046873~metal ion transmembrane transporter activity	FDR= 8.51e-08	(ng=243)	(ncommon=29)
GO:0046903~secretion	FDR= 5.79e-03	(ng=87)	(ncommon= 9)
GO:0046914~transition metal ion binding	FDR= 6.09e-04	(ng=994)	(ncommon=16)
GO:0048168~regulation of neuronal synaptic plasticity	FDR= 6.49e-03	(ng=11)	(ncommon= 3)
GO:0048169~regulation of long-term neuronal synaptic plasticity	FDR= 5.79e-03	(ng=10)	(ncommon= 3)
GO:0048471~perinuclear region of cytoplasm	FDR= 2.61e-03	(ng=98)	(ncommon= 10)
GO:0048489~synaptic vesicle transport	FDR= 5.73e-04	(ng=9)	(ncommon= 4)
GO:0048666~neuron development	FDR= 1.91e-03	(ng=163)	(ncommon=15)
GO:0048870~cell motility	FDR= 8.17e-03	(ng=49)	(ncommon= 6)
GO:0050767~regulation of neurogenesis	FDR= 1.20e-03	(ng=39)	(ncommon= 7)
GO:0050768~negative regulation of neurogenesis	FDR= 1.11e-03	(ng=11)	(ncommon= 4)
GO:0050808~synapse organization	FDR= 9.64e-03	(ng=14)	(ncommon= 3)
GO:0051020~GTPase binding	FDR= 6.88e-03	(ng=63)	(ncommon= 7)
GO:0051252~regulation of RNA metabolic process	FDR= 2.43e-04	(ng=839)	(ncommon=10)
GO:0051350~negative regulation of lyase activity	FDR= 8.17e-03	(ng=35)	(ncommon= 5)
GO:0051674~localization of cell	FDR= 8.17e-03	(ng=49)	(ncommon= 6)
GO:0051899~membrane depolarization	FDR= 2.27e-03	(ng=23)	(ncommon= 5)
GO:0051960~regulation of nervous system development	FDR= 1.36e-03	(ng=40)	(ncommon= 7)
GO:0060078~regulation of postsynaptic membrane potential	FDR= 6.49e-03	(ng=11)	(ncommon= 3)
GO:0060079~regulation of excitatory postsynaptic membrane potential	FDR= 4.45e-03	(ng=9)	(ncommon= 3)
GO:0060314~regulation of ryanodine-sensitive calcium-release channel activity	FDR= 8.46e-04	(ng=5)	(ncommon= 3)
GO:0060326~cell chemotaxis	FDR= 6.49e-03	(ng=11)	(ncommon= 3)
GO:0060401~cytosolic calcium ion transport	FDR= 2.19e-03	(ng=7)	(ncommon= 3)
GO:0060402~calcium ion transport into cytosol	FDR= 2.19e-03	(ng=7)	(ncommon= 3)
GO:0060627~regulation of vesicle-mediated transport	FDR= 6.49e-03	(ng=59)	(ncommon= 7)
GO:0070013~intracellular organelle lumen	FDR= 4.46e-04	(ng=846)	(ncommon= 12)
GO:0070727~cellular macromolecule localization	FDR= 8.74e-03	(ng=216)	(ncommon= 1)
Granulocyte Adhesion and Diapedesis	FDR= 2.47e-05	(ng=163)	(ncommon=20)
Hepatic Cholestasis	FDR= 3.47e-03	(ng=135)	(ncommon=12)
Huntington's Disease Signaling	FDR= 3.32e-03	(ng=215)	(ncommon=17)
LXR/RXR Activation	FDR= 8.26e-03	(ng=121)	(ncommon=10)
Mechanisms of Viral Exit from Host Cells	FDR= 1.06e-03	(ng=40)	(ncommon= 7)
Melatonin Signaling	FDR= 3.47e-03	(ng=67)	(ncommon= 8)
Neuropathic Pain Signaling In Dorsal Horn Neurons	FDR= 2.47e-05	(ng=99)	(ncommon=15)
Nitric Oxide Signaling in the Cardiovascular System	FDR= 1.25e-03	(ng=95)	(ncommon=11)
nNOS Signaling in Neurons	FDR= 1.36e-04	(ng=45)	(ncommon= 9)
P2Y Purigenic Receptor Signaling Pathway	FDR= 9.43e-03	(ng=118)	(ncommon=10)
Protein Kinase A Signaling	FDR= 7.41e-03	(ng=365)	(ncommon=23)
Regulation of Actin-based Motility by Rho	FDR= 8.89e-03	(ng=82)	(ncommon= 8)
RhoA Signaling	FDR= 7.66e-03	(ng=115)	(ncommon=10)
RhoGDI Signaling	FDR= 4.26e-03	(ng=172)	(ncommon=14)
Role of Cytokines in Mediating Communication between Immune Cells	FDR= 6.28e-03	(ng=52)	(ncommon= 6)
Role of Hypercytokinemia/hyperchemokinemia in the Pathogenesis of Influenza	FDR= 5.57e-04	(ng=41)	(ncommon= 7)
Role of IL-17A in Psoriasis	FDR= 1.45e-03	(ng=13)	(ncommon= 4)
Role of IL-17F in Allergic Inflammatory Airway Diseases	FDR= 4.26e-03	(ng=41)	(ncommon= 6)
Role of NFAT in Cardiac Hypertrophy	FDR= 2.33e-03	(ng=174)	(ncommon=15)
Signaling by Rho Family GTPases	FDR= 4.74e-03	(ng=228)	(ncommon=17)
Sperm Motility	FDR= 3.29e-03	(ng=112)	(ncommon=11)
Synaptic Long Term Depression	FDR= 4.07e-03	(ng=134)	(ncommon=12)
Synaptic Long Term Potentiation	FDR= 1.56e-03	(ng=115)	(ncommon=12)
Tec Kinase Signaling	FDR= 7.66e-03	(ng=149)	(ncommon=12)

### Sheet: upregulated
Enriched Term	FDR	Number of genes in set	Number of genes in common
_-linolenate Biosynthesis II (Animals)	FDR= 0.00505	(ng=17)	(ncommon= 3)
Acetate Conversion to Acetyl-CoA	FDR= 0.00505	(ng=5)	(ncommon= 2)
Axonal Guidance Signaling	FDR= 0.00188	(ng=421)	(ncommon=20)
Basal Cell Carcinoma Signaling	FDR= 0.00188	(ng=70)	(ncommon= 7)
Ethanol Degradation IV	FDR= 0.00505	(ng=17)	(ncommon= 3)
Fatty Acid Activation	FDR= 0.00395	(ng=13)	(ncommon= 3)
G_12/13 Signaling	FDR= 0.00893	(ng=116)	(ncommon= 7)
Glioblastoma Multiforme Signaling	FDR= 0.00188	(ng=145)	(ncommon=10)
GO:0000165~MAPKKK cascade	FDR= 8.70e-03	(ng=89)	(ncommon= 6)
GO:0001817~regulation of cytokine production	FDR= 5.80e-03	(ng=72)	(ncommon= 6)
GO:0001819~positive regulation of cytokine production	FDR= 7.22e-03	(ng=20)	(ncommon= 3)
GO:0002009~morphogenesis of an epithelium	FDR= 3.41e-03	(ng=40)	(ncommon= 5)
GO:0002011~morphogenesis of an epithelial sheet	FDR= 5.13e-03	(ng=5)	(ncommon= 2)
GO:0002637~regulation of immunoglobulin production	FDR= 7.01e-03	(ng=19)	(ncommon= 3)
GO:0002683~negative regulation of immune system process	FDR= 9.30e-03	(ng=23)	(ncommon= 3)
GO:0002688~regulation of leukocyte chemotaxis	FDR= 5.84e-03	(ng=6)	(ncommon= 2)
GO:0002703~regulation of leukocyte mediated immunity	FDR= 5.84e-03	(ng=17)	(ncommon= 3)
GO:0002706~regulation of lymphocyte mediated immunity	FDR= 5.80e-03	(ng=16)	(ncommon= 3)
GO:0002819~regulation of adaptive immune response	FDR= 1.13e-04	(ng=17)	(ncommon= 5)
GO:0002822~regulation of adaptive immune response based on somatic recombination of immune receptors built from immunoglobulin superfamily domains	FDR= 1.13e-04	(ng=16)	(ncommon= 5)
GO:0002825~regulation of T-helper 1 type immune response	FDR= 5.13e-03	(ng=5)	(ncommon= 2)
GO:0002828~regulation of T-helper 2 type immune response	FDR= 2.66e-04	(ng=5)	(ncommon= 3)
GO:0003002~regionalization	FDR= 6.44e-03	(ng=55)	(ncommon= 5)
GO:0003700~transcription factor activity	FDR= 0.003174	(ng=681)	(ncommon=28)
GO:0003987~acetate-CoA ligase activity	FDR= 0.006312	(ng=5)	(ncommon= 2)
GO:0004467~long-chain-fatty-acid-CoA ligase activity	FDR= 0.008351	(ng=8)	(ncommon= 2)
GO:0004499~flavin-containing monooxygenase activity	FDR= 0.006312	(ng=6)	(ncommon= 2)
GO:0004713~protein tyrosine kinase activity	FDR= 0.006312	(ng=74)	(ncommon= 6)
GO:0004714~transmembrane receptor protein tyrosine kinase activity	FDR= 0.006312	(ng=30)	(ncommon= 4)
GO:0004936~alpha-adrenergic receptor activity	FDR= 0.008351	(ng=7)	(ncommon= 2)
GO:0005539~glycosaminoglycan binding	FDR= 0.009000	(ng=45)	(ncommon= 5)
GO:0005576~extracellular region	FDR= 7.20e-09	(ng=1179)	(ncommon=56)
GO:0005578~proteinaceous extracellular matrix	FDR= 2.50e-05	(ng=171)	(ncommon=15)
GO:0005615~extracellular space	FDR= 2.56e-04	(ng=368)	(ncommon=19)
GO:0005887~integral to plasma membrane	FDR= 9.62e-04	(ng=760)	(ncommon=29)
GO:0006029~proteoglycan metabolic process	FDR= 5.80e-04	(ng=25)	(ncommon= 5)
GO:0007243~protein kinase cascade	FDR= 6.44e-03	(ng=187)	(ncommon=10)
GO:0007379~segment specification	FDR= 5.84e-03	(ng=6)	(ncommon= 2)
GO:0007389~pattern specification process	FDR= 9.83e-04	(ng=101)	(ncommon= 9)
GO:0007411~axon guidance	FDR= 3.64e-03	(ng=25)	(ncommon= 4)
GO:0007423~sensory organ development	FDR= 3.29e-03	(ng=77)	(ncommon= 7)
GO:0007600~sensory perception	FDR= 6.87e-03	(ng=487)	(ncommon= 2)
GO:0008146~sulfotransferase activity	FDR= 0.008351	(ng=39)	(ncommon= 4)
GO:0008284~positive regulation of cell proliferation	FDR= 3.29e-03	(ng=205)	(ncommon=12)
GO:0008285~negative regulation of cell proliferation	FDR= 5.84e-03	(ng=154)	(ncommon= 9)
GO:0009792~embryonic development ending in birth or egg hatching	FDR= 4.31e-03	(ng=110)	(ncommon= 8)
GO:0009890~negative regulation of biosynthetic process	FDR= 3.64e-03	(ng=271)	(ncommon=14)
GO:0009952~anterior/posterior pattern formation	FDR= 5.80e-03	(ng=50)	(ncommon= 5)
GO:0009953~dorsal/ventral pattern formation	FDR= 4.31e-03	(ng=27)	(ncommon= 4)
GO:0009968~negative regulation of signal transduction	FDR= 1.28e-03	(ng=86)	(ncommon= 8)
GO:0010647~positive regulation of cell communication	FDR= 5.84e-03	(ng=182)	(ncommon=10)
GO:0015057~thrombin receptor activity	FDR= 0.006312	(ng=6)	(ncommon= 2)
GO:0015106~bicarbonate transmembrane transporter activity	FDR= 0.006312	(ng=6)	(ncommon= 2)
GO:0016331~morphogenesis of embryonic epithelium	FDR= 5.84e-03	(ng=17)	(ncommon= 3)
GO:0016405~CoA-ligase activity	FDR= 0.006312	(ng=6)	(ncommon= 2)
GO:0016782~transferase activity, transferring sulfur-containing groups	FDR= 0.008351	(ng=40)	(ncommon= 4)
GO:0016877~ligase activity, forming carbon-sulfur bonds	FDR= 0.008351	(ng=22)	(ncommon= 3)
GO:0021532~neural tube patterning	FDR= 1.28e-03	(ng=8)	(ncommon= 3)
GO:0021904~dorsal/ventral neural tube patterning	FDR= 5.10e-04	(ng=6)	(ncommon= 3)
GO:0030204~chondroitin sulfate metabolic process	FDR= 8.31e-03	(ng=8)	(ncommon= 2)
GO:0030900~forebrain development	FDR= 5.37e-03	(ng=30)	(ncommon= 4)
GO:0031012~extracellular matrix	FDR= 8.58e-05	(ng=128)	(ncommon=12)
GO:0031175~neuron projection development	FDR= 3.29e-03	(ng=125)	(ncommon= 9)
GO:0031226~intrinsic to plasma membrane	FDR= 4.02e-04	(ng=774)	(ncommon=31)
GO:0031327~negative regulation of cellular biosynthetic process	FDR= 3.29e-03	(ng=265)	(ncommon=14)
GO:0032101~regulation of response to external stimulus	FDR= 6.80e-03	(ng=56)	(ncommon= 5)
GO:0032729~positive regulation of interferon-gamma production	FDR= 8.31e-03	(ng=8)	(ncommon= 2)
GO:0042060~wound healing	FDR= 5.84e-03	(ng=53)	(ncommon= 5)
GO:0042127~regulation of cell proliferation	FDR= 3.50e-04	(ng=363)	(ncommon=20)
GO:0043009~chordate embryonic development	FDR= 7.22e-03	(ng=59)	(ncommon= 5)
GO:0043062~extracellular structure organization	FDR= 4.92e-03	(ng=92)	(ncommon= 8)
GO:0043405~regulation of MAP kinase activity	FDR= 7.09e-03	(ng=58)	(ncommon= 5)
GO:0043565~sequence-specific DNA binding	FDR= 0.000024	(ng=342)	(ncommon=22)
GO:0044057~regulation of system process	FDR= 7.83e-03	(ng=140)	(ncommon= 8)
GO:0044420~extracellular matrix part	FDR= 7.54e-03	(ng=40)	(ncommon= 4)
GO:0044421~extracellular region part	FDR= 7.20e-09	(ng=605)	(ncommon=38)
GO:0044459~plasma membrane part	FDR= 4.22e-05	(ng=1293)	(ncommon=49)
GO:0045513~interleukin-27 binding	FDR= 0.005348	(ng=4)	(ncommon= 2)
GO:0048027~mRNA 5'-UTR binding	FDR= 0.005348	(ng=4)	(ncommon= 2)
GO:0048534~hemopoietic or lymphoid organ development	FDR= 8.70e-03	(ng=89)	(ncommon= 6)
GO:0048562~embryonic organ morphogenesis	FDR= 1.92e-05	(ng=54)	(ncommon= 9)
GO:0048566~embryonic gut development	FDR= 8.31e-03	(ng=8)	(ncommon= 2)
GO:0048568~embryonic organ development	FDR= 5.12e-06	(ng=68)	(ncommon=11)
GO:0048598~embryonic morphogenesis	FDR= 6.21e-06	(ng=165)	(ncommon=16)
GO:0048666~neuron development	FDR= 7.08e-03	(ng=163)	(ncommon= 9)
GO:0048701~embryonic cranial skeleton morphogenesis	FDR= 8.31e-03	(ng=8)	(ncommon= 2)
GO:0048704~embryonic skeletal system morphogenesis	FDR= 8.04e-03	(ng=21)	(ncommon= 3)
GO:0048706~embryonic skeletal system development	FDR= 4.31e-03	(ng=27)	(ncommon= 4)
GO:0048812~neuron projection morphogenesis	FDR= 1.13e-04	(ng=71)	(ncommon= 9)
GO:0050661~NADP or NADPH binding	FDR= 0.008351	(ng=20)	(ncommon= 3)
GO:0050678~regulation of epithelial cell proliferation	FDR= 7.22e-03	(ng=20)	(ncommon= 3)
GO:0050795~regulation of behavior	FDR= 4.85e-03	(ng=14)	(ncommon= 3)
GO:0050890~cognition	FDR= 5.84e-03	(ng=512)	(ncommon= 2)
GO:0051240~positive regulation of multicellular organismal process	FDR= 7.08e-03	(ng=82)	(ncommon= 6)
Human Embryonic Stem Cell Pluripotency	FDR= 0.00117	(ng=132)	(ncommon=11)
LPS/IL-1 Mediated Inhibition of RXR Function	FDR= 0.00195	(ng=210)	(ncommon=12)
Mitochondrial L-carnitine Shuttle Pathway	FDR= 0.00505	(ng=17)	(ncommon= 3)
Oxidative Ethanol Degradation III	FDR= 0.00505	(ng=15)	(ncommon= 3)
Pathogenesis of Multiple Sclerosis	FDR= 0.00188	(ng=9)	(ncommon= 3)
Regulation of the Epithelial-Mesenchymal Transition Pathway	FDR= 0.00179	(ng=175)	(ncommon=12)
Stearate Biosynthesis I (Animals)	FDR= 0.00505	(ng=34)	(ncommon= 4)
Wnt/_-catenin Signaling	FDR= 0.00715	(ng=167)	(ncommon= 9)
